# No one-size-fits-all solution to clean GBIF

**DOI:** 10.1101/2020.03.12.974543

**Authors:** Alexander Zizka, Fernanda Antunes Carvalho, Alice Calvente, Mabel Rocio Baez-Lizarazo, Andressa Cabral, Jéssica Fernanda Ramos Coelho, Matheus Colli-Silva, Mariana Ramos Fantinati, Moabe Ferreira Fernandes, Thais Ferreira-Araújo, Fernanda Gondim Lambert Moreira, Nathália Michelly da Cunha Santos, Tiago Andrade Borges Santos, Renata Clicia dos Santos-Costa, Filipe Cabreirinha Serrano, Ana Paula Alves da Silva, Arthur de Souza Soares, Paolla Gabryelle Cavalcante de Souza, Eduardo Calisto Tomaz, Valéria Fonseca Vale, Tiago Luiz Vieira, Alexandre Antonelli

## Abstract

Species occurrence records provide the basis for many biodiversity studies. They derive from georeferenced specimens deposited in natural history collections and visual observations, such as those obtained through various mobile applications. Given the rapid increase in availability of such data, the control of quality and accuracy constitutes a particular concern. Automatic filtering is a scalable and reproducible means to identify potentially problematic records and tailor datasets from public databases such as the Global Biodiversity Information Facility (GBIF; www.gbif.org), for biodiversity analyses. However, it is unclear how much data may be lost by filtering, whether the same filters should be applied across all taxonomic groups, and what the effect of filtering is on common downstream analyses. Here, we evaluate the effect of 13 recently proposed filters on the inference of species richness patterns and automated conservation assessments for 18 Neotropical taxa, including terrestrial and marine animals, fungi, and plants downloaded from GBIF. We find that a total of 44.3% of the records are potentially problematic, with large variation across taxonomic groups (25 - 90%). A small fraction of records was identified as erroneous in the strict sense (4.2%), and a much larger proportion as unfit for most downstream analyses (41.7%). Filters of duplicated information, collection year, and basis of record, as well as coordinates in urban areas, or for terrestrial taxa in the sea or marine taxa on land, have the greatest effect. Automated filtering can help in identifying problematic records, but requires customization of which tests and thresholds should be applied to the taxonomic group and geographic area under focus. Our results stress the importance of thorough recording and exploration of the meta-data associated with species records for biodiversity research.
