## Appendix 1 - Absolute number of flagged records per taxonomic group and test for "No one-size-fits-all solution to clean GBIF"

Taxon	Total number of records	Total number of flags	Fraction of records flagged	Missing coordinates	Coordinate precision	Basis of record	Number of individuals collected	Collection year	Identification level	Invalid records	Equal lat/lon	Zero coordinates	Capital coordinates	Political centroids	Sea coordinates	Urban areas	GBIF headquaters	Biodiversity instiutions	Duplicates
Arhynchobatidae	14633	5635	38.5	0	1	251	0	184	129	0	0	0	3	0	555	276	0	0	5178
Conchocarpus	1551	670	43.2	0	1	8	0	30	0	0	0	0	0	14	6	36	0	1	614
Diogenidae	13840	9508	68.7	0	0	229	0	351	4	0	0	0	100	34	6131	178	0	1	4679
Dipsadidae	64249	37058	57.7	0	525	3603	51	7252	21	0	0	3	1178	233	6	5469	0	196	29730
Entomobryidae	2767	2498	90.3	0	1	2016	0	55	1996	0	0	0	2	0	0	1940	0	2	2366
Gaylussacia	3998	1887	47.2	0	22	29	0	174	0	0	0	0	126	43	3	207	0	2	1672
Harengula	36697	11384	31	0	0	350	0	143	127	0	0	0	68	23	2032	73	0	2	9912
Harpalyce	870	288	33.1	0	6	4	8	48	0	0	0	0	9	11	0	33	0	0	226
Iridaceae	23127	7774	33.6	0	31	217	301	1086	0	0	1	0	237	89	17	2854	0	94	3947
Lepismium	825	245	29.7	0	0	0	0	17	0	0	0	0	1	1	0	64	0	0	181
Neanuridae	689	461	66.9	0	0	20	0	9	0	0	0	0	0	0	0	14	0	0	430
Oocephalus	883	435	49.3	0	3	0	1	6	0	0	0	0	54	7	0	117	0	0	370
Pilosocereus	1940	501	25.8	0	0	34	17	135	0	0	0	0	10	9	0	41	0	3	325
Prosthechea	6617	2088	31.6	0	9	330	13	546	0	0	0	4	28	111	0	57	0	3	1295
Thozetella	51	18	35.3	0	0	0	0	0	0	0	0	0	0	0	12	1	0	0	14
Tillandsia	42222	14908	35.3	0	28	2061	413	2134	0	0	1	8	292	296	20	3867	0	140	8352
Tityus	1018	562	55.2	0	18	71	0	4	16	0	0	0	12	1	0	70	0	5	443
Tocoyena	2922	1098	37.6	0	7	4	15	56	0	0	0	0	24	23	7	145	0	1	945
